# Tertiary lymphoid structure as a therapeutic target of Crohn’s disease: modulation by TNFα blockade

**DOI:** 10.1101/2024.11.23.625032

**Authors:** Yoshihiro Nagase, Soh Okano, Asuka Furukawa, Takumi Kanazawa, Kouhei Yamamoto, Kurara Yamamoto, Kenichi Ohashi, Tetsuo Yamana, Shuko Nojiri, Yutaka Suzuki, Akinori Kanai, Takashi Yao, Keiko Abe, Toshiaki Ohteki, Makoto Kodama

**Author notes:** Corresponding author: Makoto Kodama Department of Pathology, Tokyo Yamate Medical Center 3-22-1 Hyakunincho, Shinjuku-Ku, Tokyo, Japan. Contributed equally (Yoshihiro Nagase, Makoto Kodama).

## Abstract

Inflammatory diseases, such as Crohn’s disease (CD), are primarily treated with therapies aimed at alleviating inflammation. Notably, biological agents like TNFα inhibitors have transformed the management of these conditions. Previous research has indicated that TNFα inhibitors affect the cells in the lamina propria. However, this study demonstrates that infliximab, a type of TNFα inhibitor, reduces the presence of tertiary lymphoid structures (TLS) and alleviates inflammation of CD by targeting follicular dendritic cells and macrophages within these structures. TLS could also be a potential target for various biological agents used to treat inflammatory diseases beyond CD. Furthermore, our study suggests that the status of TLS may serve as a predictor for the response to TNFα inhibitor treatment. Our research could pave the way for new treatment strategies and the advancement of personalized medicine for inflammatory diseases.
