## Supplemental Table 1 for "Tertiary lymphoid structure as a therapeutic target of Crohn’s disease: modulation by TNFα blockade"

### Sheet: Sheet1
ABCC11
ACE2
ACKR1
ACTA2
ACTG2
ADAM28
ADAMTS1
ADGRE1
ADGRL4
ADH1C
ADH4
ADIPOQ
AGER
AGR3
AHSP
AIF1
ALAS2
ALDH1A3
AMY2A
ANGPT2
ANPEP
APCDD1
APOA5
APOBEC3A
APOLD1
AQP2
AQP3
AQP8
AQP9
AR
ARFGEF3
ASCL1
ASCL3
ASPN
BAMBI
BANK1
BASP1
BBOX1
BCL2L11
BMX
BTNL9
C15orf48
C1orf162
C1orf194
C20orf85
C5orf46
C6orf118
C7
CA4
CAPN8
CAV1
CAVIN1
CAVIN2
CCDC39
CCDC78
CCL19
CCL27
CCL5
CCNB2
CCR2
CCR7
CD14
CD163
CD19
CD1A
CD1C
CD1E
CD2
CD247
CD27
CD274
CD28
CD300E
CD34
CD3D
CD3E
CD4
CD5L
CD68
CD69
CD70
CD79A
CD83
CD86
CD8A
CD93
CDH16
CDK1
CENPF
CFAP53
CFB
CFHR1
CFHR3
CFTR
CHGA
CLCA1
CLCA2
CLEC10A
CLEC14A
CLEC4E
CLECL1
CLIC6
CNN1
COCH
COL17A1
COL5A2
CPA3
CRHBP
CRISPLD2
CSF2RA
CSF3
CTLA4
CTSG
CTSK
CXCL10
CXCL2
CXCL6
CXCL9
CXCR4
CYP1A1
CYP2A7
CYP2B6
CYP2F1
CYP3A4
CYP4B1
CYTIP
DERL3
DES
DIRAS3
DMBT1
DNAAF1
DNASE1L3
DPEP1
DPT
DST
DUSP2
ECSCR
EDN1
EDNRB
EGFL7
EGFR
EHF
ELF5
EPCAM
ERBB2
ERG
ESR1
FAS
FBLN1
FBN1
FCER1A
FCGR1A
FCGR3A
FCN1
FCN2
FGFBP1
FGFBP2
FGL2
FHL2
FKBP11
FOXA1
FOXI1
FOXJ1
FOXP3
FSTL3
FXYD2
GATA2
GATM
GCG
GDF15
GEM
GHRL
GKN2
GLIPR1
GLYATL1
GNG11
GNLY
GPC1
GPC3
GPR183
GPRC5A
GPX2
GYPA
GYPB
GZMA
GZMB
GZMK
HAMP
HAVCR2
HEMGN
HEPACAM2
HES4
HIGD1B
HLA-DQB2
HMGCS2
HPGDS
HPX
IGF1
IGSF6
IL1R2
IL1RL1
IL2RA
IL3RA
IL7R
INMT
INS
IRF8
KCNK3
KCNMA1
KIT
KLK11
KLRB1
KLRC1
KLRD1
KNG1
KRT20
KRT7
LAG3
LAMP3
LGI4
LGR5
LIF
LILRA4
LILRA5
LILRB2
LILRB4
LPL
LTBP2
LY6D
LY86
LYVE1
MALL
MAMDC2
MARCO
MCEMP1
MCF2L
MDM2
MEDAG
MEF2C
MEST
MET
MFAP5
MKI67
MLANA
MLPH
MMRN1
MMRN2
MNDA
MPEG1
MRC1
MS4A1
MS4A2
MS4A4A
MS4A6A
MTRNR2L11
MYBPC1
MYC
MYH11
MYLK
MZB1
NAT8
NKG7
NPDC1
NTN4
OGN
OPRPN
PCNA
PCOLCE
PCP4
PCSK2
PDCD1
PDGFRA
PDGFRB
PDPN
PEBP4
PECAM1
PGR
PLA2G7
PLAC9
PLCG2
PLD4
PLIN4
PMP22
PPARG
PPP1R1A
PPP1R1B
PPY
PRDM1
PRF1
PRG4
PROX1
PTGDS
PTN
PTPRC
PVALB
RAMP2
RAPGEF3
RBP5
RERGL
RETN
RGS16
RIDA
RND1
RTKN2
S100A1
S100A12
SCGB2A1
SCGN
SELE
SELL
SEMA3C
SERPINB2
SERPINB3
SERPINB9
SFRP2
SFRP4
SFTA2
SH2D3C
SLAMF1
SLAMF7
SLC18A2
SLC22A8
SLC26A2
SLC26A3
SLC4A1
SMIM24
SMYD2
SNAI1
SNCA
SNCG
SNTN
SOX17
SOX18
SOX2
SPDEF
SPI1
SPIB
SRPX
SST
STC1
STC2
STEAP4
TAC1
TAT
TBX3
TCF15
TCF4
TCIM
TCL1A
TENT5C
TFF2
TFPI
THAP2
THBS2
THY1
TIMP4
TM4SF18
TM4SF4
TMC5
TMEM100
TMEM174
TMEM52B
TNC
TNFRSF13B
TNFRSF17
TNFRSF9
TOP2A
TRAC
TREM2
TSPAN19
UBE2C
UMOD
UPK3B
VCAN
VSIG4
VWA5A
VWF
ACE
BCL2
BCL2L1
BIRC2
BIRC3
CCL18
CCL21
CCL8
CD40
CFLAR
CHI3L1
CHIT1
CLEC6A
CLU
CR2
CXCL11
CXCL13
CXCR5
CYP27A1
CYP27B1
DCSTAMP
DHX58
EBI3
ICAM1
IFIH1
IL10
IL12B
IL1B
IL6
ITGAM
ITGAX
LY75
MMP9
NLRP3
SIGLEC15
SPARC
TLR1
TLR10
TLR2
TLR3
TLR4
TLR5
TLR6
TLR7
TLR8
TLR9
TNF
TNFRSF11A
TNFRSF1A
TNFSF11
