## Supplemental Table 2 for "Tertiary lymphoid structure as a therapeutic target of Crohn’s disease: modulation by TNFα blockade"

### Sheet: Sheet1
GranzymeK
CD31
CD4
Cleaved Caspase-3(Asp175)
CXCR4
Bcl6
CXCR5
HIF1A
CD45RA
CD45RO
TIM-3
CD68
iNOS
CXCL12/SDF-1
CCR7
CXCR3
ICAM1
MECA79
CD8
CD206/Mrc1
CD19
DC-LAMP
LYVE1
CD14
CD21
PD-L1
CXCL13
CD204/Msr1
PD-1
TCF1
Ki67
FOXP3
IgD
IRF1
CD20
VEGFR3
CD38
CD79a
PROX1
CCL19
CD10
Bcl-2
Podoplanin
p-mTOR
